# A human organoid model of alveolar regeneration reveals distinct epithelial responses to interferon-gamma

**DOI:** 10.1101/2025.01.30.635624

**Authors:** Antonella F.M. Dost, Katarína Balážová, Carla Pou Casellas, Lisanne M. van Rooijen, Wisse Epskamp, Gijs J.F. van Son, Willine J. van de Wetering, Carmen Lopez-Iglesias, Harry Begthel, Peter J. Peters, Niels Smakman, Johan. H. van Es, Hans Clevers

**Affiliations:** Hubrecht Institute - Royal Netherlands Academy of Arts and Sciences and University Medical Center Utrecht, Utrecht, The Netherlands; Oncode Institute, Utrecht, The Netherlands; Department of Nephrology and Hypertension, University Medical Center Utrecht, Utrecht, The Netherlands; The Princess Máxima Center for Pediatric Oncology, Utrecht, The Netherlands; Microscopy CORE Lab, Faculty of Health, Medicine and Life Sciences, Maastricht University, Maastricht, The Netherlands; The Maastricht Multimodal Molecular Imaging Institute, Maastricht University, Maastricht, The Netherlands; Department of Surgery, Diakonessenhuis, Utrecht, The Netherlands

## Abstract

Chronic obstructive pulmonary disease is characterized by inflammation and emphysema, leading to progressive alveolar destruction. Currently, no therapies effectively regenerate the alveolar epithelium. Here, we describe a feeder- and serum-free primary adult human organoid model to investigate how inflammation influences alveolar regeneration. We achieve long-term expansion of multipotent progenitor-like cells, while an alveolar type 2 (AT2) maturation protocol enhances surfactant production and supports tubular myelin formation. Introducing a LATS inhibitor to the expansion condition induces alveolar type 1 (AT1) differentiation while maintaining AT2 cells. Using this platform, we find that interferon-gamma exerts cytotoxic effects on AT1 cells while promoting the growth of regenerating AT2 cells, illustrating how a single inflammatory stimulus can have divergent effects on alveolar epithelial cell types. These findings underscore the nuanced influence of pro-inflammatory cytokines on alveolar regeneration. Our organoid model provides a reductionist platform for mechanistic studies, aimed to identify strategies to enhance alveolar regeneration.
