## Supplementary material for "A human organoid model of alveolar regeneration reveals distinct epithelial responses to interferon-gamma": Excel file containing AT1 and AT2 gene signatures from Burgess et al. Related to figure 4 and S4.

### Sheet: AT1_Signature
AGER
CAV1
CEACAM6
MYL9
RTKN2
CAV2
IGFBP7
SPOCK2
CYP4B1
EMP2
ANXA3
SCEL
CST6
TIMP3
TNNC1
AHNAK
KRT7
RGCC
DST
RAB11FIP1
IFI27
ADIRF
CD55
ATP5F1E
GPRC5A
S100A4
TACSTD2
GAS6
IL32
S100A10
CLIC5
ANKRD1
C19orf33
SEMA3B
LMO7
TSPAN13
MSLN
ANXA2
ANKRD29
LGALS1
SELENOW
CLIC3
APOE
WFS1
GGTLC1
ANOS1
CRIP2
SFTA1P
PLAC8
VEGFA

### Sheet: AT2_Signature
SFTPA1
SFTPA2
NAPSA
SFTPD
SFTPB
SFTA2
PGC
SFTPC
SLC34A2
PEBP4
SLPI
MUC1
CXCL17
WIF1
HOPX
LRRK2
LAMP3
S100A14
RNASE1
C16orf89
FGGY
SDR16C5
ABCA3
SFTA3
C11orf96
SELENBP1
PLA2G1B
MFSD2A
AK1
GKN2
LPCAT1
HHIP
KRT18
SOD3
CEBPD
PIGR
KRT8
SEPP1
MALL
C3
MSMO1
CLDN18
SDC4
SLC39A8
CTSH
C4BPA
RNF145
TFPI
RGS16
SLC22A31
