## Supplementary material for "A human organoid model of alveolar regeneration reveals distinct epithelial responses to interferon-gamma": Excel file containing upregulated genes from bulk RNA-Seq. Related to figure 5 and S5.

### Sheet: upregulated_genes_AT2_only
ISG15
TNFRSF1B
IL22RA1
ARMH1
TESK2
MOB3C
PLPP3
AK4
IFI44
PTGES3P1
CTTNBP2NL
LINC01138
AC245297.1
SEMA6C
IFI16
RSAD2
CRIM1-DT
CRIM1
MTHFD2
VAMP5
ACVR1C
IFIH1
SCN1A
CASP10
NYAP2
IRS1
SP100
TRANK1
ACVR2B-AS1
FAM107A
PARP14
ACKR4
IL12A
TNFSF10
LINC00578
LIPH
AC072022.2
CXCL2
IL15
OTUD4
FGA
DDX60
TLR3
SGTB
HIVEP1
TRIM38
OR2I1P
AL645929.1
TRIM26
PSMB8
ETV7-AS1
TNFRSF21
LCA5
PRDM1
SOD2
USP42
TNS3
TPST1
NAMPT
TMEM140
PARP12
KDM7A-DT
TCAF2
AC099548.2
GIMAP2
NUB1
PLAC1
LYN
CRISPLD1
AC083837.1
LINC02605
NUDCD1
ST3GAL1
MAPK15
IRF7
SLC15A3
PLAAT4
BIRC3
CASP17P
PUS3
IL15RA
CREM
NAMPTP1
WDFY4
IFIT1
SLC25A28
CASP7
C1R
ERP27
RND1
KITLG
USP30-AS1
TRAFD1
OAS1
OASL
RGCC
LMO7
COL4A1
DIO2
FGF7
C2CD4A
ISG20
TBC1D24
IL32
SCNN1G
CYLD
TLCD2
SLFN12
KRT17
STAT5A
TRIM25
SEPTIN4
RNF213
PMAIP1
JAG1
GDF5
OGFR
GADD45B
SHFL
AC011511.5
BST2
AC005515.1
CEACAM1
LIF
LGALS2
IFNAR2
MX2

### Sheet: upregulated_genes_AT1_only
LHX9
AC098934.1
SERTAD4-AS1
SERTAD4
TRIM17
ZFP36L2
IL1R1
CALCRL
IKZF2
CISH
FRMD4B
ST3GAL6
KALRN
AC006160.1
ZNF330
RETREG1
AC008875.3
GRAMD2B
AC093535.2
STING1
CFB
TENT5A
GSDME
NOD1
EEPD1
LRRC4
ZNF398
STARD8
MIR503HG
FGF20
GEM
TRIB1
KIF24
COL27A1
PIK3AP1
HELB
FGF9
AL137782.1
TNFSF13B
IFI27
WDR25
SLX4
MLKL
COX10-AS1
KCNJ2
DNMT3B
TOP1
ZNF682

### Sheet: upregulated_genes_shared
FBXO6
RNF19B
IFI44L
LINC01555
GBP3
GBP1
GBP2
GBP4
GBP5
GBP1P1
CSF1
FCGR2A
KIAA0040
RGS16
ATF3
DUSP10
RHOU
CMPK2
EMILIN1
NMI
PTCHD3P2
STAT1
AC009950.1
SP110
CAND2
CDCP1
PARP9
DTX3L
PLSCR4
PLSCR1
RTP4
BCL6
LAP3
TIFA
SYNPO2
FAT4
USP38
MMAA
AC099343.4
MEF2C
ST8SIA4
IRF1-AS1
AC116366.2
IRF1
SIMC1
CMAHP
HLA-E
C4A
C4B
TAP2
PSMB8-AS1
PSMB9
TAP1
ETV7
AL606970.3
LINC00242
STEAP4
SAMD9L
FEZF1-AS1
ZC3HAV1
KDM7A
LRCH2
CLDN23
IDO1
CA13
RIPK2
TNFRSF11B
JAK2
CD274
TEK
DDX58
BANCR
GADD45G
KLF4
STXBP1
TPRN
IFITM1
TRIM21
UBE2L6
SERPING1
BATF2
IL18BP
NNMT
PIP4K2A
IFIT2
IFIT3
IFIT5
BCL2L14
DDX23
STAT2
SLC17A8
OAS3
OAS2
EPSTI1
IRF9
WARS1
AL157871.2
TRIM69
PML
HAPLN3
MSRB1
MMP25-AS1
MMP25
CIITA
SOCS1
CLUHP3
ZNF267
NLRC5
AC040162.1
PSMB10
IRF8
XAF1
DHX58
IFI35
MAP3K3
FAM20A
SSTR2
SOCS3
SECTM1
GAREM1
CCDC68
KDSR
SAMHD1
ZNFX1
HELZ2
SBNO2
ICAM1
IFI30
PLEKHF1
IGFLR1
ZFP36
ITPKC
LYPD5
APOL6
APOL3
APOL2
APOL1
CDC42EP1
MAFF
ABCC13
MX1
TMPRSS3
