## Supplementary material for "A human organoid model of alveolar regeneration reveals distinct epithelial responses to interferon-gamma": Excel file containing list of oligos used for gene expression analysis. Related to Materials and Methods

### Sheet: List_of_Oligos
	Target	Forward primer	Reverse Primer
	ACTB	CCAACCGCGAGAAGATGA	CCAGAGGCGTACAGGGATAG
	AGER	TGAGACAGGGCTCTTCACACT	AGGTCAGGGTTACGGTTCCA
	ANKRD1	GCCCAGATCGAATTCCGTGA	TAGCGCCCGAGATAAGTTGC
	BIRC3	GCTTTTGCTGTGATGGTGGACTC	CTTGACGGATGAACTCCTGTCC
	CAV1	CTACAAGCCCAACAACAAGG	CATCGTTGAGGTGTTTAGGGT
	CCN1	TGCCGCCTTGTGAAAGAAAC	AAATCCCCCGAACCAGTCAG
	IRF1	CTGTGCGAGTGTACCGGATG	ATCCCCACATGACTTCCTCTT
	LAMP3	AAGATGACCACTTTGGAAATGTG	GATGGCCCCAATCACAGGAA
	NAPSA	TGGGTTCACACCCAGGTC	TTGGACTCGATGAAGAGGGA
	SCGB3A2	AACCACTGGCTTGGTGGATT	ACTTCCTTAGCCCCTCCACA
	SFTPA1	CAGACGGGACCCCTGTAAAC	CCTGTCATTCCACTGCCCAT
	SFTPC	GTGAGCAGGGTCAGTGGAAG	CCCATTTCTCCAGGGCTTGT
	SFTPD	AAGCAGGGGAACATAGGACCT	ACACCTCGCTCTCCCTTAGG
	SOCS1	TTTTCGCCCTTAGCGTGAAGA	GAGGCAGTCGAAGCTCTCG
	STAT1	CGGCTGAATTTCGGCACCT	CAGTAACGATGAGAGGACCCT
